# Phylogenomic analysis of the Lake Kronotskoe species flock of Dolly Varden charr reveals genetic and developmental signatures of sympatric radiation

**DOI:** 10.1101/2023.02.24.529919

**Authors:** Katherine C. Woronowicz, Evgeny V. Esin, Grigorii N. Markevich, Crisvely Soto Martinez, Sarah K. McMenamin, Jacob M. Daane, Matthew P. Harris, Fedor N. Shkil

## Abstract

Recent adaptive radiations provide evolutionary case studies, which provide the context to parse the relationship between genomic variation and the origins of distinct phenotypes. Sympatric radiations of the charr complex (genus *Salvelinus*) present a trove for phylogenetics as charrs have repeatedly diversified into multiple morphs with distinct feeding specializations. However, species flocks normally comprise only two to three lineages. Dolly Varden charr inhabiting Lake Kronotske represent the most extensive radiation described for the charr genus, containing at least seven lineages, each with defining morphological and ecological traits. Here, we perform the first genome-wide analysis of this species flock to parse the foundations of adaptive change. Our data support distinct, reproductively isolated lineages with little evidence of hybridization. We also find that specific selection on thyroid signaling and craniofacial genes forms a genomic basis for the radiation. Thyroid hormone is further implicated in subsequent lineage partitioning events. These results delineate a clear genetic basis for the diversification of specialized lineages, and highlight the role of developmental mechanisms in shaping the forms generated during adaptive radiation.

**Significance Statement:** Dolly Varden Charr (*Salvelinus malma*) radiation in Lake Kronotskoe provides a unique case study of the genetics of adaptation and morphological evolution. We provide first genomic and experimental analyses of this radiation and show that major axes of change may be shaped by developmental constraints.
