## Supplementary_File_2 for "Phylogenomic analysis of the Lake Kronotskoe species flock of Dolly Varden charr reveals genetic and developmental signatures of sympatric radiation"

### Sheet: SBN1 D >= 0.8
SBN1
chr	windowStart	windowEnd	D	f_d	f_dM	d_f
NC_036838.1	47986003	48657795	0.934911	0.969325	0.531987	0.844961
NC_036838.1	48469348	49230970	0.91875	0.859649	0.538462	0.816794
NC_036842.1	48801305	48917274	0.824324	0.824324	0.743902	0.753086
NC_036842.1	48869407	48946131	0.935065	0.9	0.734694	0.898734
NC_036842.1	48917457	49098556	0.909091	0.897436	0.673077	0.873418
NC_036842.1	48952135	49138906	0.853333	0.864865	0.727273	0.794872
NC_036842.1	50436762	50584819	0.805195	0.794872	0.666667	0.772152
NC_036842.1	50505280	50612837	0.844156	0.822785	0.755814	0.8
NC_036842.1	55316224	55412947	0.808219	0.819444	0.678161	0.714286
NC_036842.1	55330061	55442949	0.857143	0.942857	0.785714	0.8
NC_036842.1	59265883	59322501	0.857143	0.846154	0.776471	0.825
NC_036842.1	59295037	59390140	0.855263	0.855263	0.722222	0.820513
NC_036842.1	59322775	59440026	0.866667	0.802469	0.691489	0.818182
NC_036842.1	59390274	59452321	0.894737	0.839506	0.781609	0.848101
NC_036842.1	59440088	59569291	0.8	0.882353	0.714286	0.786667
NC_036842.1	60486537	60604547	0.858974	0.8375	0.650485	0.848101
NC_036842.1	60583669	60609331	0.962025	0.844444	0.690909	0.95
NC_036842.1	60604817	60641770	0.911392	0.818182	0.734694	0.9
NC_036844.1	30380794	30568234	0.811594	0.486957	0.459016	0.630769
NC_036851.1	37838343	38809584	0.869565	0.46875	0.387097	0.320755
NC_036855.1	33539709	33555699	0.906977	0.795918	0.573529	0.885057
NC_036855.1	33545986	33593574	0.819277	0.755556	0.641509	0.772152
NC_036856.1	19034546	19410759	0.866667	0.376812	0.344371	0.530612
NC_036856.1	22539095	23127692	0.825397	0.436975	0.359862	0.741176
NC_036871.1	21424383	21720117	0.883721	0.463415	0.439306	0.861111
NC_036871.1	21609706	21731949	0.864865	0.423841	0.407643	0.810811
NC_036871.1	21720118	21776521	0.818182	0.443662	0.434483	0.753086
NW_019942643.1	328313	385253	0.945205	0.802326	0.64186	0.936842
NW_019942780.1	137432	183356	1	0.901515	0.804054	0.978723
NW_019942780.1	160308	190737	0.940299	0.887324	0.797468	0.956044
NW_019942784.1	170410	217664	0.939024	0.846154	0.832432	0.913043
NW_019944798.1	43260	61013	0.963636	0.646341	0.602273	0.514563

### Sheet: SBN3 D>= 0.8
SBN3
chr	windowStart	windowEnd	D	f_d	f_dM	d_f
NC_036842.1	47330578	47854371	0.837209	0.757895	0.66055	0.857143
NC_036842.1	48840170	48919328	0.805195	0.885714	0.775	0.794872
NC_036842.1	48879032	48969378	0.923077	0.878049	0.705882	0.898734
NC_036842.1	48919367	49101108	0.909091	0.921053	0.714286	0.873418
NC_036842.1	50429336	50584819	0.935065	0.9	0.727273	0.897436
NC_036842.1	50505280	50611486	0.866667	0.942029	0.855263	0.8
NC_036842.1	59039221	59290252	0.802632	0.802632	0.709302	0.753086
NC_036842.1	59201285	59312700	0.813333	0.847222	0.802632	0.75
NC_036842.1	59290472	59347685	0.828947	0.875	0.75	0.792208
NC_036842.1	59312755	59435460	0.896104	0.884615	0.734043	0.87013
NC_036842.1	59348255	59449429	0.868421	0.814815	0.741573	0.844156
NC_036842.1	60450431	60595645	0.831169	0.853333	0.659794	0.822785
NC_036842.1	60526391	60606569	0.87013	0.881579	0.705263	0.871795
NC_036842.1	60595852	60623305	0.911392	0.947368	0.8	0.924051
NC_036856.1	22481493	22924328	0.819277	0.581197	0.48227	0.7
NC_036865.1	18797183	19001955	0.976744	0.785047	0.653696	0.964286
NC_036865.1	18993071	19057968	0.870588	0.732673	0.694836	0.796296
NC_036871.1	21509505	21725656	0.9375	0.447761	0.437956	0.873016
NC_036871.1	21708672	21734574	0.861111	0.469697	0.459259	0.746835
NC_036871.1	21725660	21786151	0.830986	0.479675	0.468254	0.74026
NW_019942780.1	105003	163932	0.808219	0.719512	0.556604	0.679012
NW_019942780.1	145233	184414	0.883117	0.653846	0.576271	0.679012
NW_019942780.1	171055	191297	0.843373	0.569106	0.522388	0.614458
NW_019942784.1	170410	217413	0.918239	0.858824	0.843931	0.869565
NW_019942784.1	211062	268296	0.842105	0.811594	0.741722	0.681818
NW_019942881.1	137443	266840	0.855263	0.792683	0.77381	0.802469
NW_019944798.1	40975	59100	0.957143	0.817073	0.761364	0.752809
NW_019944799.1	46753	49518	0.859155	0.835616	0.743902	0.73494

### Sheet: N3N1B D <= -0.8
N3N1B
chr	windowStart	windowEnd	D	f_d	f_dM	d_f
NC_036838.1	38787578	38944616	0.862069	0.543478	0.383142	0.838384
NC_036838.1	48372824	48780585	0.967742	0.967742	0.818182	0.879518
NC_036840.1	22242414	22326046	0.838235	0.695122	0.640449	0.57377
NC_036858.1	48465369	49004530	0.876923	0.422222	0.354037	0.474747
NC_036859.1	36038668	36097918	0.835443	0.647059	0.6	0.767442
NC_036865.1	11424033	11834249	0.849057	0.656934	0.633803	0.586207
NC_036871.1	12031771	12075226	0.888889	0.430108	0.40404	0.327586
NW_019942780.1	136564	191404	0.881188	0.839623	0.664179	0.710843

### Sheet: N3N1B D >= 0.8
N3N1B
chr	windowStart	windowEnd	D	f_d	f_dM	d_f
NC_036842.1	19903289	20486140	-0.984	-4.92	-0.754601	-0.9
NC_036843.1	12346933	12488532	-0.976744	-1.02439	-0.482759	-0.97619
NC_036843.1	12358720	12499707	-1	-1.21795	-0.510753	-1
NC_036843.1	12488624	12717959	-0.849624	-1.0463	-0.386986	-0.835052
NC_036853.1	50278994	50472924	-0.814286	-3	-0.606383	-0.7
NC_036865.1	18149287	18999358	-0.832258	-1.98462	-0.492366	-0.75
NC_036865.1	18990698	19055249	-0.958549	-4.74359	-0.67029	-0.927007
NW_019944679.1	17334	42087	-0.977011	-0.885417	-0.456989	-0.977011
