## Supplementary_File_3 for "Phylogenomic analysis of the Lake Kronotskoe species flock of Dolly Varden charr reveals genetic and developmental signatures of sympatric radiation"

### Sheet: Sheet1
Gene ID	Gene Name	Pairwise Fst
ENSSSAG00000081248	MYH6	1
ENSSSAG00000047531	leg	1
ENSSSAG00000068997	slc26a10	0.9017
ENSSSAG00000052878	NA	0.894939
ENSSSAG00000079719	bsnd	0.894541
ENSSSAG00000007467	sf3b4	0.875351
ENSSSAG00000054539	khnyn	0.85388
ENSSSAG00000078514	NA	0.84865
ENSSSAG00000067395	man2a1	0.846776
ENSSSAG00000048661	SLC49A3	0.842848
cds18737	NA	0.823363
ENSSSAG00000072158	NA	0.815536
ENSSSAG00000070365	tdo2a	0.81396
ENSSSAG00000068925	NA	0.799504
ENSSSAG00000008886	CHMP5	0.798892
ENSSSAG00000044594	dpf3	0.793658
ENSSSAG00000076224	dpp6b	0.790534
ENSSSAG00000079588	dhx9	0.777641
ENSSSAG00000055778	dip2a	0.774018
ENSSSAG00000064806	carmil2	0.772699
ENSSSAG00000046003	si:ch211-194m7.5	0.772562
ENSSSAG00000065432	map2k7	0.762136
ssa-mir-204-2	NA	0.75962
ENSSSAG00000073067	hcfc2	0.757576
ENSSSAG00000050756	hcfc2	0.757576
tni-mir-204a	NA	0.756144
ENSSSAG00000002223	NA	0.753441
ENSSSAG00000055568	NA	0.746934
ENSSSAG00000000313	vat1	0.745073
ENSSSAG00000059265	ago3b	0.742635
ENSSSAG00000068711	neb	0.740222
ENSSSAG00000054546	NA	0.740056
ENSSSAG00000001229	bafb	0.738824
ENSSSAG00000067940	ASC	0.733305
ENSSSAG00000047894	NA	0.732112
ENSSSAG00000043932	patj	0.720634
ENSSSAG00000010568	hormad1	0.706028
ENSSSAG00000067053	PTPRT	0.703208
ENSSSAG00000081350	PPCKC	0.699951
ENSSSAG00000067388	si:ch211-87j1.4	0.698926
ENSSSAG00000035017	cssa09h3orf80	0.698626
ENSSSAG00000000481	si:ch211-271b14.1	0.696104
ENSSSAG00000034005	snx8	0.693577
ENSSSAG00000055979	NA	0.692627
ENSSSAG00000075713	vps33a	0.688428
ENSSSAG00000054657	det1	0.688231
ENSSSAG00000057881	bckdha	0.687152
ENSSSAG00000018552	CLVS1	0.682108
ENSSSAG00000072608	inppl1b	0.679519
ENSSSAG00000061149	MPRIP	0.678156
ENSSSAG00000073055	elovl6	0.67695
ENSSSAG00000081332	PSME1	0.675303
ENSSSAG00000005833	vcpkmt	0.674874
ENSSSAG00000042700	ebi2	0.671758
ENSSSAG00000067324	rif1	0.671722
ENSSSAG00000048236	kcrb	0.668608
ENSSSAG00000075579	osbpl2b	0.667686
ENSSSAG00000006995	cacng1a	0.667513
ENSSSAG00000009874	ANR46	0.666296
ENSSSAG00000047010	fbxo41	0.665277
ENSSSAG00000045344	tmprss4b	0.662761
ENSSSAG00000073590	mapk14a	0.662275
ENSSSAG00000044790	arid1ab	0.661874
ENSSSAG00000075027	NA	0.661206
ENSSSAG00000041616	RM52	0.657943
cds73468	NA	0.656021
ENSSSAG00000075083	NA	0.652921
ENSSSAG00000018761	anxa5a	0.648794
cds31867	NA	0.648639
ENSSSAG00000009868	NA	0.644844
ENSSSAG00000007436	WNK2	0.644743
ENSSSAG00000072126	RTN4RL1	0.644715
ENSSSAG00000068892	nfkb2	0.64356
ENSSSAG00000006868	NA	0.641472
ENSSSAG00000066520	camk1b	0.641268
ENSSSAG00000054799	NA	0.641092
ENSSSAG00000067677	NA	0.64075
ENSSSAG00000056570	fxyd5b	0.64036
ENSSSAG00000003078	spy1	0.63911
ENSSSAG00000046123	snrkb	0.637729
ENSSSAG00000068400	kc1e	0.637713
ENSSSAG00000075942	gatc	0.636026
ENSSSAG00000068942	Foxl2	0.633346
ENSSSAG00000056741	NA	0.633194
ENSSSAG00000065083	NA	0.631117
ENSSSAG00000041299	ARHGEF26	0.631117
ENSSSAG00000069479	dhrs3a	0.628601
ENSSSAG00000076839	myom1b	0.626109
ENSSSAG00000008334	tinf2	0.624425
ENSSSAG00000040228	eef1db	0.624344
ENSSSAG00000040218	CACNA2D1	0.622921
ENSSSAG00000041668	slc25a42	0.622757
ENSSSAG00000004629	rap1gap2a	0.622497
ENSSSAG00000040085	NA	0.621674
ENSSSAG00000041978	kcnc4	0.621586
ENSSSAG00000076013	F2RL3	0.620683
ENSSSAG00000073176	F2RL3	0.620683
ENSSSAG00000053148	NA	0.619927
ENSSSAG00000071426	casp3b	0.619807
ENSSSAG00000000064	exd2	0.618142
ENSSSAG00000006247	NA	0.616278
ENSSSAG00000081254	camkvb	0.614453
ENSSSAG00000044874	prss16	0.613192
ENSSSAG00000077861	PTCHD3	0.612986
ENSSSAG00000004645	NA	0.612128
ENSSSAG00000066438	oxa1l	0.610241
ENSSSAG00000075594	slc30a8	0.609183
ENSSSAG00000042041	NRP1	0.606194
ENSSSAG00000006799	pacsin1b	0.604391
ENSSSAG00000049730	sned1	0.599903
ENSSSAG00000057028	aplp1	0.598581
ENSSSAG00000001259	NA	0.59825
ENSSSAG00000069617	esrra	0.595966
ENSSSAG00000045377	pgm2l1	0.594742
ENSSSAG00000064442	AATM	0.594617
ENSSSAG00000081327	crat	0.594216
ENSSSAG00000055817	arhgap29b	0.593987
ENSSSAG00000009644	NA	0.593699
ENSSSAG00000073106	anln	0.592866
ENSSSAG00000066687	fnbp4	0.592468
ENSSSAG00000005702	kcnip1b	0.592351
ENSSSAG00000000406	NA	0.591452
ENSSSAG00000077272	alp3	0.590215
ENSSSAG00000054536	sh3bp5a	0.586265
ENSSSAG00000040118	fbxo34	0.585633
ENSSSAG00000065343	cdc16	0.584878
ENSSSAG00000074026	inavaa	0.584592
ENSSSAG00000055298	drd4a	0.583945
ENSSSAG00000005054	tmem131l	0.583816
cds57985	NA	0.583333
ENSSSAG00000066264	NA	0.583152
ENSSSAG00000008184	NA	0.583133
ENSSSAG00000050927	rpa1	0.582584
ENSSSAG00000040362	si:zfos-80g12.1	0.582527
ENSSSAG00000010213	bcan	0.582087
ENSSSAG00000072274	hivep2a	0.582065
ENSSSAG00000041699	NA	0.581401
ENSSSAG00000067477	ZBTB26	0.580364
ENSSSAG00000067971	NA	0.580261
ENSSSAG00000055216	mpp2a	0.578723
ENSSSAG00000073468	acot14	0.578713
ENSSSAG00000042367	slc7a8a	0.578702
ENSSSAG00000068886	PAF	0.578075
ENSSSAG00000044602	psen2	0.577794
ENSSSAG00000041127	cn37	0.577539
ENSSSAG00000055648	P2RY4	0.576154
ENSSSAG00000009795	foxm1	0.575324
ENSSSAG00000008362	foxm1	0.575324
ENSSSAG00000002771	SGCZ	0.573735
ENSSSAG00000009786	ralgapa1	0.573617
ENSSSAG00000079142	ptpn5	0.572344
cds91814	NA	0.572211
ENSSSAG00000042382	TENM2	0.57196
ENSSSAG00000069797	mcf2	0.571636
ENSSSAG00000073722	prlh2r	0.570309
ENSSSAG00000009909	NA	0.569707
ENSSSAG00000054635	oit3	0.568572
ENSSSAG00000067619	k6pp	0.568176
ENSSSAG00000006817	ovca2	0.567592
ENSSSAG00000003745	NDUS8	0.566525
ENSSSAG00000043490	kiz	0.565209
ENSSSAG00000004534	RM24	0.565076
ENSSSAG00000001124	NA	0.563312
ENSSSAG00000063455	ADAMTS20	0.563076
ENSSSAG00000075081	cx47.1	0.561872
ENSSSAG00000057020	cssa07h12orf66	0.561389
ENSSSAG00000016562	NA	0.561041
ENSSSAG00000069735	snx12	0.560876
ENSSSAG00000005857	rgl2	0.560528
ENSSSAG00000040499	enoa	0.560006
ENSSSAG00000007151	plekhg7	0.559445
ENSSSAG00000058729	vdac2	0.558849
ENSSSAG00000044419	AT233	0.557501
ENSSSAG00000076579	GARRE1	0.557339
ENSSSAG00000078793	PSB7	0.556969
ENSSSAG00000006104	mknk1	0.556721
ENSSSAG00000056448	VANGL2	0.556093
ENSSSAG00000075068	prex2	0.555983
ENSSSAG00000063182	npr3	0.555646
ENSSSAG00000053589	EPGN	0.55188
ENSSSAG00000006426	mmp14a	0.551826
cds53235	NA	0.551652
ENSSSAG00000051134	SCN4A	0.551317
ENSSSAG00000052562	aars1	0.551043
ENSSSAG00000043955	NA	0.549297
ENSSSAG00000078184	ASRGL1	0.548009
cds14399	NA	0.547275
ENSSSAG00000079537	reck	0.546812
ENSSSAG00000004874	POMC	0.54622
ENSSSAG00000005429	klc4	0.546188
ENSSSAG00000002897	prpf19	0.545111
ENSSSAG00000009450	myo5c	0.544679
ENSSSAG00000041201	ACLY	0.543581
ENSSSAG00000079101	NA	0.54315
ENSSSAG00000068366	gcnt3	0.542273
ENSSSAG00000006534	NUP62	0.541771
cds46695	NA	0.541151
ENSSSAG00000081686	orai1a	0.539834
ENSSSAG00000003876	NA	0.539306
ENSSSAG00000055361	gpd1c	0.537905
ENSSSAG00000068270	gphnb	0.537782
ENSSSAG00000008260	mapk8ip1a	0.537554
ENSSSAG00000071347	trmt61b	0.536738
ENSSSAG00000055778	dip2a	0.536082
ENSSSAG00000002027	tnmd	0.536074
ENSSSAG00000007604	EPC1	0.535505
ENSSSAG00000063551	zgc:92242	0.533794
ENSSSAG00000055637	hs3st2	0.533333
ENSSSAG00000001672	NA	0.533333
ENSSSAG00000043365	herc3	0.532754
ENSSSAG00000009105	fbxo21	0.532662
cds78267	NA	0.531338
ENSSSAG00000050579	itga2b	0.531308
ENSSSAG00000079703	SLC5A3	0.530682
ENSSSAG00000003029	NA	0.529989
ENSSSAG00000039986	cpz	0.529639
ENSSSAG00000068299	NA	0.529599
ENSSSAG00000057645	clk4a	0.529532
ENSSSAG00000048643	RGS2	0.52874
ENSSSAG00000070514	insyn1	0.52867
ENSSSAG00000072846	cacna1ba	0.528005
ENSSSAG00000065923	nupl2	0.527728
ENSSSAG00000071382	rasef	0.527528
ENSSSAG00000061436	sts	0.52704
ENSSSAG00000008813	kpnb3	0.526811
ENSSSAG00000001924	NA	0.526582
ENSSSAG00000076726	srpk3	0.526388
ENSSSAG00000066328	IRX5	0.525837
ENSSSAG00000056671	NA	0.525735
ENSSSAG00000000566	NA	0.525735
ENSSSAG00000075376	NA	0.525644
ENSSSAG00000065872	tecpr2	0.524714
ENSSSAG00000067803	ippk	0.524622
ENSSSAG00000077328	NA	0.524246
ENSSSAG00000009420	zzz3	0.524243
ENSSSAG00000070532	itpkb	0.524232
ENSSSAG00000036742	tsen15	0.524131
ENSSSAG00000061598	NFIP1	0.524017
ENSSSAG00000044871	prex1	0.523991
ENSSSAG00000039514	SLC22A23	0.523662
ENSSSAG00000051860	si:dkey-122a22.2	0.52348
cds90559	NA	0.52326
ENSSSAG00000063497	si:ch73-174h16.4	0.523254
ENSSSAG00000074933	ankrd24	0.52292
ENSSSAG00000040455	dync1i2b	0.522231
ENSSSAG00000067957	irf1-2	0.521813
ENSSSAG00000047180	OSBP2	0.521683
ENSSSAG00000070481	inka1a	0.521483
ENSSSAG00000065606	NA	0.521293
ENSSSAG00000077977	ZCH10	0.520972
ENSSSAG00000023006	nos1apa	0.520938
ENSSSAG00000044611	RYR3	0.520892
ENSSSAG00000048033	zbtb25	0.519984
ENSSSAG00000002102	NA	0.519903
ENSSSAG00000080509	NA	0.519611
ENSSSAG00000073450	tmem106bb	0.51945
ENSSSAG00000073498	scin	0.519113
ENSSSAG00000052287	grpr	0.51886
ENSSSAG00000001546	NA	0.518588
ENSSSAG00000067081	pcolce2b	0.518235
ENSSSAG00000069244	kcnb2	0.51762
ENSSSAG00000059363	cadm2b	0.516819
ENSSSAG00000021695	rbm48	0.516754
ENSSSAG00000062501	COL26A1	0.516702
ENSSSAG00000056994	matr3l1.1	0.516443
ENSSSAG00000046175	igfals	0.516265
ENSSSAG00000040519	mta2	0.516096
ENSSSAG00000065229	HBA	0.515628
ENSSSAG00000044911	NA	0.515628
ENSSSAG00000042053	zgc:152774	0.515048
ENSSSAG00000039417	NA	0.514955
ENSSSAG00000078800	NA	0.514745
ENSSSAG00000053808	psmc4	0.514169
ENSSSAG00000064211	kirrel3	0.514114
ENSSSAG00000064069	polg	0.514007
ENSSSAG00000050789	slc25a13	0.513065
ENSSSAG00000071433	dlgap2a	0.512979
ENSSSAG00000074428	PLEKHA2	0.512972
ENSSSAG00000054686	t4s1	0.512798
ENSSSAG00000056040	rhbg	0.512429
ENSSSAG00000072199	NA	0.512215
ENSSSAG00000009792	NA	0.512166
ENSSSAG00000009295	mtfr1l	0.512141
ENSSSAG00000063575	maea	0.511453
ENSSSAG00000057408	TP4A1	0.511432
ENSSSAG00000055053	CRISPLD1	0.511348
ENSSSAG00000046514	jph1b	0.51134
ENSSSAG00000004380	NA	0.511203
ENSSSAG00000046837	itgb3a	0.510945
ENSSSAG00000081447	ofcc1	0.510098
ENSSSAG00000047778	GRP75	0.509785
ENSSSAG00000076887	pcbp2	0.509472
ENSSSAG00000004476	sema4ab	0.509201
ENSSSAG00000075002	rapgef3	0.508978
cds16470	NA	0.508712
ENSSSAG00000050341	CALM	0.508253
ENSSSAG00000079262	smg7	0.508092
ENSSSAG00000069110	phactr3a	0.507562
ENSSSAG00000003582	MFAP4	0.507303
ENSSSAG00000009759	ttk	0.507276
ENSSSAG00000042997	fam163a	0.506087
ENSSSAG00000040373	SERPINB1	0.50568
ENSSSAG00000043031	cers5	0.505535
ENSSSAG00000065629	SPRC	0.505257
ENSSSAG00000066383	GPT	0.505103
ENSSSAG00000006287	trhr2	0.504996
ccr-mir-130c	NA	0.504949
ENSSSAG00000004716	flt2	0.504411
ENSSSAG00000004677	tbx16l	0.504321
ENSSSAG00000006374	si:ch73-173p19.2	0.504186
ENSSSAG00000005445	si:dkey-85k7.11	0.504057
ENSSSAG00000074724	ezr	0.503783
ENSSSAG00000076024	kptn	0.503354
ENSSSAG00000000081	trip11	0.502961
ENSSSAG00000079215	NA	0.502018
ENSSSAG00000077575	NA	0.501354
ENSSSAG00000008203	ddx59	0.50133
ENSSSAG00000080598	mcmdc2	0.501168
cds58514	NA	0.501139
ENSSSAG00000079698	dars2	0.501082
ENSSSAG00000009906	pias4a	0.501023
ENSSSAG00000042198	clcn5a	0.500636
ENSSSAG00000005438	adra2da	0.500518
ENSSSAG00000069686	crtc2	0.500503
ENSSSAG00000066302	hadhab	0.500445
ENSSSAG00000054691	gps2	0.500338
ENSSSAG00000076466	NA	0.50024
