## Supplementary_File_4 for "Phylogenomic analysis of the Lake Kronotskoe species flock of Dolly Varden charr reveals genetic and developmental signatures of sympatric radiation"

### Sheet: Sheet1
CNE ID	GREAT Putative Target Gene 1	Target Gene 1 Name	GREAT Putative Target Gene 2	Target Gene 2 Name	Pairwise Fst
conserved_nc_stickleback-28026	ENSSSAG00000048320	gdpd2	ENSSSAG00000046953	dlg3	0.868132
TFAP2A_Figaro	ENSSSAG00000078535	NA	ENSSSAG00000078524	ap2a	0.834395
conserved_nc_stickleback-30799	ENSSSAG00000064176	NA	ENSSSAG00000064152	NA	0.806028
conserved_nc_stickleback-31155	ENSSSAG00000077680	vtg3	ENSSSAG00000077564	NA	0.790903
conserved_nc_stickleback-73469	ENSSSAG00000081038	atg4c	ENSSSAG00000081040	foxd3	0.766813
conserved_nc_stickleback-6597	ENSSSAG00000041337	fech	ENSSSAG00000041315	onecut2	0.736987
conserved_nc_stickleback-17445	ENSSSAG00000033555	sall3a	ENSSSAG00000033629	galr1a	0.735572
conserved_nc_stickleback-30800	ENSSSAG00000064176	NA	ENSSSAG00000064152	NA	0.729019
conserved_nc_stickleback-30772	ENSSSAG00000056238	NA	ENSSSAG00000056241	relt	0.724138
conserved_nc_stickleback-86630	ENSSSAG00000071149	cacb2	ENSSSAG00000073551	NA	0.719856
conserved_nc_stickleback-9082	ENSSSAG00000007708	AXIN2	ENSSSAG00000007873	slc4a7	0.714828
FAF1_Midori	ENSSSAG00000065255	faf1	ENSSSAG00000066115	cdkn2c	0.707295
conserved_nc_stickleback-28748	ENSSSAG00000041858	NA	ENSSSAG00000044622	clint1a	0.701668
conserved_nc_stickleback-87216	ENSSSAG00000081449	tfap2a	ENSSSAG00000081447	ofcc1	0.692256
conserved_nc_stickleback-2021	ENSSSAG00000001687	spred1	ENSSSAG00000001608	meis2	0.688488
PITX2_Lincoln	ENSSSAG00000073060	pitx2	ENSSSAG00000073069	zgc:77938	0.686858
conserved_nc_stickleback-75321	ENSSSAG00000065862	CC14A	ENSSSAG00000065737	fbxl17	0.681577
PAX6_Veronica	ENSSSAG00000039650	wt1	ENSSSAG00000075546	pax6a	0.673147
conserved_nc_stickleback-42666	ENSSSAG00000066901	HRH1	ENSSSAG00000066907	RL29	0.672819
conserved_nc_stickleback-77521	ENSSSAG00000074769	fam172a	ENSSSAG00000074776	nr2f1a	0.670393
conserved_nc_stickleback-943	ENSSSAG00000000813	ralgapa2	ENSSSAG00000000151	nkx2.4a	0.649967
conserved_nc_stickleback-87380	ENSSSAG00000080788	armc1	ENSSSAG00000080792	bhlhe22	0.643355
conserved_nc_stickleback-77438	ENSSSAG00000074768	NA	ENSSSAG00000074769	fam172a	0.63913
conserved_nc_stickleback-77453	ENSSSAG00000074768	NA	ENSSSAG00000074769	fam172a	0.636405
NR2F1_Quentin	ENSSSAG00000008460	slf1	ENSSSAG00000008450	kiaa0825	0.636405
conserved_nc_stickleback-33243	ENSSSAG00000072437	dtymk	ENSSSAG00000068193	PKN2	0.635123
conserved_nc_stickleback-90416	NA	NA	NA	NA	0.633811
conserved_nc_stickleback-11663	ENSSSAG00000057340	si:dkey-16p21.7	ENSSSAG00000009307	cpt1cb	0.632332
conserved_nc_stickleback-31154	ENSSSAG00000077680	vtg3	ENSSSAG00000077564	NA	0.619554
conserved_nc_stickleback-60454	ENSSSAG00000040856	NA	ENSSSAG00000040854	NA	0.617241
conserved_nc_stickleback-25577	ENSSSAG00000043357	foxa2	NA	NA	0.616885
conserved_nc_stickleback-55	NA	NA	NA	NA	0.611546
conserved_nc_stickleback-80559	ENSSSAG00000057639	NA	ENSSSAG00000057630	NA	0.607768
conserved_nc_stickleback-76173	ENSSSAG00000077066	dbnl	ENSSSAG00000076151	TCF7L1	0.601494
conserved_nc_stickleback-22596	ENSSSAG00000005564	serpinh2	NA	NA	0.595559
conserved_nc_stickleback-55166	ENSSSAG00000044337	rnf220b	ENSSSAG00000044182	dmap1	0.588883
conserved_nc_stickleback-11158	ENSSSAG00000041917	sugt1	NA	NA	0.586365
conserved_nc_stickleback-41931	ENSSSAG00000079702	gata2a	ENSSSAG00000079722	RPN1	0.585879
conserved_nc_stickleback-63606	ENSSSAG00000077451	NA	ENSSSAG00000077356	cdh23	0.585388
conserved_nc_stickleback-1029	ENSSSAG00000003522	syf2	ENSSSAG00000003444	runx3	0.582608
conserved_nc_stickleback-60908	ENSSSAG00000075540	NA	ENSSSAG00000075543	tyrp-1	0.57888
conserved_nc_stickleback-21992	ENSSSAG00000003032	NA	ENSSSAG00000003042	NA	0.57234
conserved_nc_stickleback-15994	ENSSSAG00000001945	diaph2	ENSSSAG00000002014	pcdh19	0.571335
conserved_nc_stickleback-68697	ENSSSAG00000042689	NA	ENSSSAG00000042695	gpr18	0.569705
conserved_nc_stickleback-60795	ENSSSAG00000069684	gba3	ENSSSAG00000069666	ppargc1a	0.566815
conserved_nc_stickleback-50062	ENSSSAG00000042851	NA	ENSSSAG00000042928	smek1	0.565746
conserved_nc_stickleback-75506	ENSSSAG00000080188	NA	ENSSSAG00000080198	znf703	0.561858
conserved_nc_stickleback-49983	ENSSSAG00000075642	im:7142702	ENSSSAG00000073556	papola	0.561626
conserved_nc_stickleback-16224	ENSSSAG00000074410	pdgfc	ENSSSAG00000074389	glrb	0.560796
conserved_nc_stickleback-53673	ENSSSAG00000076471	NA	ENSSSAG00000076450	NA	0.555498
conserved_nc_stickleback-1598	ENSSSAG00000006672	kif26ab	ENSSSAG00000006691	NA	0.552595
conserved_nc_stickleback-61012	ENSSSAG00000065545	fgf11a	ENSSSAG00000065540	NA	0.549941
conserved_nc_stickleback-14818	ENSSSAG00000055628	tmem132e	NA	NA	0.54917
conserved_nc_stickleback-15340	ENSSSAG00000057824	pcdh11	ENSSSAG00000057837	NA	0.548586
conserved_nc_stickleback-23967	ENSSSAG00000069451	NA	ENSSSAG00000069445	NA	0.543755
conserved_nc_stickleback-68736	ENSSSAG00000042835	NA	ENSSSAG00000042791	ZIC2	0.542516
conserved_nc_stickleback-1736	ENSSSAG00000007631	lingo2b	NA	NA	0.539121
conserved_nc_stickleback-27632	ENSSSAG00000017090	phox2bb	ENSSSAG00000017268	TMM33	0.537779
conserved_nc_stickleback-87386	ENSSSAG00000080788	armc1	ENSSSAG00000080792	bhlhe22	0.536501
conserved_nc_stickleback-86439	ENSSSAG00000050663	CDH10	ENSSSAG00000055283	CDH6	0.533444
conserved_nc_stickleback-22248	ENSSSAG00000063308	dhx15	ENSSSAG00000063349	ppargc1a	0.526333
conserved_nc_stickleback-29065	ENSSSAG00000058451	NA	ENSSSAG00000058343	klhl4	0.525387
conserved_nc_stickleback-60894	ENSSSAG00000075540	NA	ENSSSAG00000075543	tyrp-1	0.523239
conserved_nc_stickleback-29041	ENSSSAG00000058299	pcdh11	ENSSSAG00000058343	klhl4	0.522479
conserved_nc_stickleback-54041	ENSSSAG00000077864	MAF	ENSSSAG00000077868	NA	0.520732
conserved_nc_stickleback-75311	ENSSSAG00000065862	CC14A	ENSSSAG00000065737	fbxl17	0.520219
conserved_nc_stickleback-20497	ENSSSAG00000064392	BAX	ENSSSAG00000064308	lfng	0.519517
conserved_nc_stickleback-55425	ENSSSAG00000012879	NA	ENSSSAG00000012191	NA	0.518847
conserved_nc_stickleback-51428	ENSSSAG00000008879	si:ch211-263k4.2	ENSSSAG00000009206	NA	0.516803
chr1_Abraham	ENSSSAG00000008879	si:ch211-263k4.2	ENSSSAG00000009206	NA	0.516803
conserved_nc_stickleback-1751	ENSSSAG00000051774	NA	ENSSSAG00000051802	lclat1	0.514618
PBX3_Penelope	ENSSSAG00000054297	NA	NA	NA	0.513736
conserved_nc_stickleback-73938	ENSSSAG00000072728	lnx1	ENSSSAG00000072724	gsx2	0.511373
conserved_nc_stickleback-419	ENSSSAG00000048046	rsad2	ENSSSAG00000048029	sox11a	0.507081
conserved_nc_stickleback-44894	ENSSSAG00000069156	wfdc2	ENSSSAG00000069204	SLC7A5	0.506444
conserved_nc_stickleback-31152	NA	NA	NA	NA	0.506261
conserved_nc_stickleback-68310	ENSSSAG00000070108	NA	ENSSSAG00000070116	NA	0.502447
conserved_nc_stickleback-77082	ENSSSAG00000065413	NA	ENSSSAG00000065411	MFSD3	0.502424
conserved_nc_stickleback-60643	ENSSSAG00000054032	NFIB	ENSSSAG00000056823	nxpe3	0.500691
conserved_nc_stickleback-54284	ENSSSAG00000066816	NA	ENSSSAG00000066815	c2cd4a	0.500224
